# Gluebodies improve crystal reliability and diversity through transferable nanobody mutations that introduce constitutive close contacts

**DOI:** 10.1101/2022.07.26.501559

**Authors:** Mingda Ye, Mpho Makola, Joseph A. Newman, Michael Fairhead, Elizabeth Maclean, Nathan D. Wright, Lizbé Koekemoer, Andrew Thompson, Gustavo A. Bezerra, Gangshun Yi, Huanyu Li, Victor L. Rangel, Dimitrios Mamalis, Hazel Aitkenhead, Benjamin G. Davis, Robert J.C. Gilbert, Katharina Duerr, Opher Gileadi, Frank von Delft

**Affiliations:** Centre for Medicines Discovery, Nuffield Department of Medicine, University of Oxford, Oxford, UK; Division of Structural Biology, Wellcome Centre for Human Genetics, University of Oxford, Roosevelt Drive, Oxford OX3 7BN, UK; Present address: The Walter and Eliza Hall Institute of Medical Research, 1G, Royal Parade, Parkville, Victoria, 3052, Australia; Present address: Bicycle Therapeutics Plc, Cambridge, UK; Laboratory of Protein Crystallography, School of Pharmaceutical Sciences of Ribeirão Preto, University of São Paulo, Ribeirão Preto, São Paulo, Brazil; Present address: Evotec Ltd, Oxford, UK; Department of Chemistry, University of Oxford, Oxford, UK; The Rosalind Franklin Institute, Oxfordshire, Oxford, UK; Department of Pharmacology, University of Oxford, Oxford, UK; Calleva Research Centre for Evolution and Human Sciences, Magdalen College, University of Oxford, Oxford OX1 4AU, UK; OMass Therapeutics, Ltd., Oxford, UK; SGC Karolinska Center for Molecular Medicine, Karolinska University Hospital, 171 76 Stockholm, Sweden; Diamond Light Source, Harwell Science and Innovation Campus, Didcot, UK; Research Complex at Harwell, Harwell Science and Innovation Campus, Didcot, UK; Department of Biochemistry, University of Johannesburg, Auckland Park, 2006, South Africa

## Abstract

The design of proteins that may assemble in a manner that is transferable and modular remains an enduring challenge. In particular, obtaining well-diffracting protein crystals suitable for characterizing ligands or drug candidates and understanding different protein conformations remains a bottleneck for structural studies. Using nanobodies as crystallization chaperones is one strategy to address the problem, but its reliability is uncharacterized and, in this study, we observed it to have a limited success rate. Here we show that by exploring and testing the nanobody-nanobody interfaces predominant in >200 combinations of surface mutations in multiple iterations we can engineer robust crystallization behaviour into the nanobody scaffold. Strikingly, this survey yielded multiple polymorphs, all mediated by the same interface. The resulting ‘Gluebodies’ (Gbs) provide far superior resolution and reliability of diffraction and can be routinely generated for chaperone experiments. We furthermore show that Gbs cannot rescue intrinsically non-crystallizing proteins, but instead are a powerful approach to improve the packing and resolution limit of poorly diffracting crystals. The discovery of an engineered, preferred nanobody interface that arises under kinetic control - trapped here by irreversible crystallization - embodies a protein assembly strategy that could prove even more broadly useful for modular assembly trapped by other irreversible methods.
