## Extended Data Table 1 for "Gluebodies improve crystal reliability and diversity through transferable nanobody mutations that introduce constitutive close contacts"

### Sheet: Sheet1
Target-Nanobody PAIR	STRUCTURE SOLVED?	Target ID	Vector Name	Target protein mass	Construct Protein Sequence	Corresponding Nanobody ID	Nanobody Protein Sequence
CTAG1BA:YNCTAG1BA-c001	no	CTAG1BA-c113	pNIC-CTHF	10582.5	MLEFYLAMPFATPMEAELARRSLAQDAPPLPVPGVLLKEFTVSGNILTIRLTAADHRQLQLSISSCLQQLSLLMWITQCFLPVFLAQAENLYFQ	YNCTAG1BA-c001	QVQLQESGGGLVQAGGSLRLSCAASGRTFSSYSMGWFRQAPGKEREFVAGISWSGGSTDYVDSVKGRFTISRDNAKNTAYLQMNSLKPEDTAVYYCAADRGDGGSNWRLETYYDYWGQGTQVTVS
CTAG1BA:YNCTAG1BA-c002	no	CTAG1BA-c113	pNIC-CTHF	10582.5	MLEFYLAMPFATPMEAELARRSLAQDAPPLPVPGVLLKEFTVSGNILTIRLTAADHRQLQLSISSCLQQLSLLMWITQCFLPVFLAQAENLYFQ	YNCTAG1BA-c002	QVQLQESGGGLVQAGGSLRLSCATSGRTVYTLAMGWFRQAPGKEREFVAAVSTSGGSTFYADSVEDRFTISKDNAKSTVNLHMNSLNPEDTAVYYCAAKMGYTSSRWTNYRLTDVYDYWGQGTQVTVS
CTAG1BA:YNCTAG1BA-c003	no	CTAG1BA-c113	pNIC-CTHF	10582.5	MLEFYLAMPFATPMEAELARRSLAQDAPPLPVPGVLLKEFTVSGNILTIRLTAADHRQLQLSISSCLQQLSLLMWITQCFLPVFLAQAENLYFQ	YNCTAG1BA-c003	QVQLQESGGGLVQPGGSLRLSCAASGFSSDYYEIGWFRQAPGKEREAVSCISSGDNTYYKDSVKGRFTISRDNAKKTVYLQMNSLKSEDTAVYFCAAGLRTVAGSQCPMSRYFYSSWGQGTQVTVS
MAGEB1A:YNMAGEB1A-c001	yes PDB id 6R7T	MAGEB1A-c001	pNIC28-Bsa4	29161.3	SMSTESSVKDPVAWEAGMLMHFILRKYKMREPIMKADMLKVVDEKYKEYFTEILNGASRRLELVFGLDLKEDNPSGHTYTLVSKLNLTNDGNLSNDWDFPRNGLLMPLLGVIFLKGNSATEEEIWKFMNVLGAYDGEEHLIYGEPRKFITQDLVQEKYLKYEQVPNSDPPRYQFLWGPRAYAETTKMKVLEFLAKMNGATPRDFPSHYEEALRDEEERAQVRSSVRARRRTTATTFRARSRAPFSRSSHPM	YNMAGEB1A-c001	QVQLQESGGGLVQAGGSLRLSCAASGFTFDDYAIGWFRQVPGKEREGVSCTSSSVGSTYYADSVKGRFTITSDNAKNTVYLQMNSLKPEDTAVYYCAADSYPYGSTWCRPPFFASWGQGTQVTVS
MAGEC2A:YNMAGEC2A-c001	no	MAGEC2A-c209	pNH-TrxT	24626.3	SMESSFTYTLDEKVAELVEFLLLKYEAEEPVTEAEMLMIVIKYKDYFPVILKRAREFMELLFGLALIEVGPDHFCVFANTVGLTDEGSDDEGMPENSLLIIILSVIFIKGNCASEEVIWEVLNAVGVYAGREHFVYGEPRELLTKVWVQGHYLEYREVPHSSPPYYEFLWGPRAHSESIKKKVLEFLAKLNNTVPSSFPSWYKDALKDVEERVQ	YNMAGEC2A-c001	QVQLQESGGGLVQAGGSLRLSCKASISLFNRFDVAWYRQAPGKQRDMVARITSGGSVEYSDDVKGRFTIARDNAKNMVLLQMNSLKLEDTAVYYCNLKRRWSWGSSNEFWGQGTQVTVS
RECQL5A:YYRECQL5A-c004	no	RECQL5A-c104	pNIC28-Bsa4	49466.3	SMDPERRVRSTLKKVFGFDSFKTPLQESATMAVVKGNKDVFVCMPTGAGKSLCYQLPALLAKGITIVVSPLIALIQDQVDHLLTLKVRVSSLNSKLSAQERKELLADLEREKPQTKILYITPEMAASSSFQPTLNSLVSRHLLSYLVVDEAHCVSQWGHDFRPDYLRLGALRSRLGHAPCVALTATATPQVQEDVFAALHLKKPVAIFKTPCFRANLFYDVQFKELISDPYGNLKDFCLKALGQEADKGLSGCGIVYCRTREACEQLAIELSCRGVNAKAYHAGLKASERTLVQNDWMEEKVPVIVATISFGMGVDKANVRFVAHWNIAKSMAGYYQESGRAGRDGKPSWCRLYYSRNDRDQVSFLIRKEVAKLQEKRGNKASDKATIMAFDALVTFCE…	YYRECQL5A-c004	QVQLQESGGGLVQAGGSLRLSCAASGFTFDDYAIGWFRQAPGKEREGVSSIKSSDGSTYYADSVKGRFTISSDNAKNTVYLQMNSLKPEDTAVYYCAATETRPTMDPLDFGYWDQGTQVTVSAENLYFQ
RECQL5A:YYRECQL5A-c005	no	RECQL5A-c104	pNIC28-Bsa4	49466.3	SMDPERRVRSTLKKVFGFDSFKTPLQESATMAVVKGNKDVFVCMPTGAGKSLCYQLPALLAKGITIVVSPLIALIQDQVDHLLTLKVRVSSLNSKLSAQERKELLADLEREKPQTKILYITPEMAASSSFQPTLNSLVSRHLLSYLVVDEAHCVSQWGHDFRPDYLRLGALRSRLGHAPCVALTATATPQVQEDVFAALHLKKPVAIFKTPCFRANLFYDVQFKELISDPYGNLKDFCLKALGQEADKGLSGCGIVYCRTREACEQLAIELSCRGVNAKAYHAGLKASERTLVQNDWMEEKVPVIVATISFGMGVDKANVRFVAHWNIAKSMAGYYQESGRAGRDGKPSWCRLYYSRNDRDQVSFLIRKEVAKLQEKRGNKASDKATIMAFDALVTFCE…	YYRECQL5A-c005	QVQLQESGGGLVQAGGSLRLSCAASGNIFNINAMGWYRQVPGKQREMVAAITSGGSTNYADSVKGRFTISRDNAKNTVYLQMNSLNPEDTAIYYCEAYGTYTLAPTGEGEYDDYWGQGTQVTVSAENLYFQ
RECQL5A:YYRECQL5A-c006	no	RECQL5A-c104	pNIC28-Bsa4	49466.3	SMDPERRVRSTLKKVFGFDSFKTPLQESATMAVVKGNKDVFVCMPTGAGKSLCYQLPALLAKGITIVVSPLIALIQDQVDHLLTLKVRVSSLNSKLSAQERKELLADLEREKPQTKILYITPEMAASSSFQPTLNSLVSRHLLSYLVVDEAHCVSQWGHDFRPDYLRLGALRSRLGHAPCVALTATATPQVQEDVFAALHLKKPVAIFKTPCFRANLFYDVQFKELISDPYGNLKDFCLKALGQEADKGLSGCGIVYCRTREACEQLAIELSCRGVNAKAYHAGLKASERTLVQNDWMEEKVPVIVATISFGMGVDKANVRFVAHWNIAKSMAGYYQESGRAGRDGKPSWCRLYYSRNDRDQVSFLIRKEVAKLQEKRGNKASDKATIMAFDALVTFCE…	YYRECQL5A-c006	MQVQLQESGGGLVQAGGSLRLSCAASGSIFSINRMGWYRQAPGKQRELVAAITSGGSTNYADSVKGRFTISRDNAKNTVYLQMNSLKPEDTAIYYCEAYGTYTLAPTGEGEYDDYWGQGTQVTVSAAENLYFQ
WRNA:YNWRNA-c001	no	WRNA-c060	pFB-6HZB	47992.8	SMAPNEEQVTCLKMYFGHSSFKPVQWKVIHSVLEERRDNVAVMATGYGKSLCFQYPPVYVGKIGLVISPLISLMEDQVLQLKMSNIPACFLGSAQSENVLTDIKLGKYRIVYVTPEYCSGNMGLLQQLEADIGITLIAVDEAHCISEWGHDFRDSFRKLGSLKTALPMVPIVALTATASSSIREDIVRCLNLRNPQITCTGFDRPNLYLEVRRKTGNILQDLQPFLVKTSSHWEFEGPTIIYCPSRKMTQQVTGELRKLNLSCGTYHAGMSFSTRKDIHHRFVRDEIQCVIATIAFGMGINKADIRQVIHYGAPKDMESYYQEIGRAGRDGLQSSCHVLWAPADINLNRHLLTEIRNEKFRLYKLKMMAKMEKYLHSSRCRRQIILSHFEDKQVQKASL…	YNWRNA-c001	QVQLVESGGGLVQAGNSLRLSCLASGRTLASYGMGWFRQAPGKEREFVAAISRSFSNTYYADSVKGRFTISRDNAKNAVYLQMNILQPEDTAAYYCAATSRFAAATDSQYYDYWGQGTQVTVSSHHHHHHEPEA*
WRNA:YNWRNA-c002	no	WRNA-c060	pFB-6HZB	47992.8	SMAPNEEQVTCLKMYFGHSSFKPVQWKVIHSVLEERRDNVAVMATGYGKSLCFQYPPVYVGKIGLVISPLISLMEDQVLQLKMSNIPACFLGSAQSENVLTDIKLGKYRIVYVTPEYCSGNMGLLQQLEADIGITLIAVDEAHCISEWGHDFRDSFRKLGSLKTALPMVPIVALTATASSSIREDIVRCLNLRNPQITCTGFDRPNLYLEVRRKTGNILQDLQPFLVKTSSHWEFEGPTIIYCPSRKMTQQVTGELRKLNLSCGTYHAGMSFSTRKDIHHRFVRDEIQCVIATIAFGMGINKADIRQVIHYGAPKDMESYYQEIGRAGRDGLQSSCHVLWAPADINLNRHLLTEIRNEKFRLYKLKMMAKMEKYLHSSRCRRQIILSHFEDKQVQKASL…	YNWRNA-c002	QVQLVESGGGLVQPGGSLRLSCLASGRTLASYGMGWFRQAPGKEREFVAAISRSFSNTYYADSVKGRFTISRDNAKNAVYLQMNILQPEDTAAYYCAATSRFAAATDSQYYDYWGQGTQVTVSSHHHHHHEPEA*
WRNA:YNWRNA-c005	no	WRNA-c060	pFB-6HZB	47992.8	SMAPNEEQVTCLKMYFGHSSFKPVQWKVIHSVLEERRDNVAVMATGYGKSLCFQYPPVYVGKIGLVISPLISLMEDQVLQLKMSNIPACFLGSAQSENVLTDIKLGKYRIVYVTPEYCSGNMGLLQQLEADIGITLIAVDEAHCISEWGHDFRDSFRKLGSLKTALPMVPIVALTATASSSIREDIVRCLNLRNPQITCTGFDRPNLYLEVRRKTGNILQDLQPFLVKTSSHWEFEGPTIIYCPSRKMTQQVTGELRKLNLSCGTYHAGMSFSTRKDIHHRFVRDEIQCVIATIAFGMGINKADIRQVIHYGAPKDMESYYQEIGRAGRDGLQSSCHVLWAPADINLNRHLLTEIRNEKFRLYKLKMMAKMEKYLHSSRCRRQIILSHFEDKQVQKASL…	YNWRNA-c005	QVQLVESGGGLVQAGNSLSLSCLASGRTLASYGMGWFRQAPGKEREFVAAISRSFSNTYYADSVKGRFTISRDNAKNAVYLQMNILQPEDTAAYYCAATSRFAAATDSQYYDYWGQGTQVTVSSHHHHHHEPEA*
WRNA:YNWRNA-c006	no	WRNA-c060	pFB-6HZB	47992.8	SMAPNEEQVTCLKMYFGHSSFKPVQWKVIHSVLEERRDNVAVMATGYGKSLCFQYPPVYVGKIGLVISPLISLMEDQVLQLKMSNIPACFLGSAQSENVLTDIKLGKYRIVYVTPEYCSGNMGLLQQLEADIGITLIAVDEAHCISEWGHDFRDSFRKLGSLKTALPMVPIVALTATASSSIREDIVRCLNLRNPQITCTGFDRPNLYLEVRRKTGNILQDLQPFLVKTSSHWEFEGPTIIYCPSRKMTQQVTGELRKLNLSCGTYHAGMSFSTRKDIHHRFVRDEIQCVIATIAFGMGINKADIRQVIHYGAPKDMESYYQEIGRAGRDGLQSSCHVLWAPADINLNRHLLTEIRNEKFRLYKLKMMAKMEKYLHSSRCRRQIILSHFEDKQVQKASL…	YNWRNA-c006	QVQLVESGGGLVQTGGSLRLSCAASESITSTMSWYRQAPGKQRELVASITYFGSTDYADFVKGRFSISRNGARDMLFLQMNKMKPEDTAVYYCKVHTLYGRDYWGQGTQVTVSSHHHHHHEPEA*
WRNA:YNWRNA-c013	no	WRNA-c060	pFB-6HZB	47992.8	SMAPNEEQVTCLKMYFGHSSFKPVQWKVIHSVLEERRDNVAVMATGYGKSLCFQYPPVYVGKIGLVISPLISLMEDQVLQLKMSNIPACFLGSAQSENVLTDIKLGKYRIVYVTPEYCSGNMGLLQQLEADIGITLIAVDEAHCISEWGHDFRDSFRKLGSLKTALPMVPIVALTATASSSIREDIVRCLNLRNPQITCTGFDRPNLYLEVRRKTGNILQDLQPFLVKTSSHWEFEGPTIIYCPSRKMTQQVTGELRKLNLSCGTYHAGMSFSTRKDIHHRFVRDEIQCVIATIAFGMGINKADIRQVIHYGAPKDMESYYQEIGRAGRDGLQSSCHVLWAPADINLNRHLLTEIRNEKFRLYKLKMMAKMEKYLHSSRCRRQIILSHFEDKQVQKASL…	YNWRNA-c013	QVQLVESGGGLVQPGGSLRLSCAASGFTFGTYFMNWFRQAPGKGPEWVSGIDPGGDRTWYVESVKGRFTISRDNVKNTLYLQMNSLKPADTAEYYCSPQGRPERGQGTQVTVSSHHHHHHEPEA*
WRNA:YNWRNA-c014	no	WRNA-c060	pFB-6HZB	47992.8	SMAPNEEQVTCLKMYFGHSSFKPVQWKVIHSVLEERRDNVAVMATGYGKSLCFQYPPVYVGKIGLVISPLISLMEDQVLQLKMSNIPACFLGSAQSENVLTDIKLGKYRIVYVTPEYCSGNMGLLQQLEADIGITLIAVDEAHCISEWGHDFRDSFRKLGSLKTALPMVPIVALTATASSSIREDIVRCLNLRNPQITCTGFDRPNLYLEVRRKTGNILQDLQPFLVKTSSHWEFEGPTIIYCPSRKMTQQVTGELRKLNLSCGTYHAGMSFSTRKDIHHRFVRDEIQCVIATIAFGMGINKADIRQVIHYGAPKDMESYYQEIGRAGRDGLQSSCHVLWAPADINLNRHLLTEIRNEKFRLYKLKMMAKMEKYLHSSRCRRQIILSHFEDKQVQKASL…	YNWRNA-c014	QVQLVESGGGLVQPGGSLRLSCAASGFTFGTYFMNWFRQAPGKGPEWVSGINPGGDRTSYVESVKGRFTISRDNVKNTLYLQMNSLKPADTAEYYCSPQGRPERGQGTQVTVSSHHHHHHEPEA*
WRNA:YNWRNA-c015	no	WRNA-c060	pFB-6HZB	47992.8	SMAPNEEQVTCLKMYFGHSSFKPVQWKVIHSVLEERRDNVAVMATGYGKSLCFQYPPVYVGKIGLVISPLISLMEDQVLQLKMSNIPACFLGSAQSENVLTDIKLGKYRIVYVTPEYCSGNMGLLQQLEADIGITLIAVDEAHCISEWGHDFRDSFRKLGSLKTALPMVPIVALTATASSSIREDIVRCLNLRNPQITCTGFDRPNLYLEVRRKTGNILQDLQPFLVKTSSHWEFEGPTIIYCPSRKMTQQVTGELRKLNLSCGTYHAGMSFSTRKDIHHRFVRDEIQCVIATIAFGMGINKADIRQVIHYGAPKDMESYYQEIGRAGRDGLQSSCHVLWAPADINLNRHLLTEIRNEKFRLYKLKMMAKMEKYLHSSRCRRQIILSHFEDKQVQKASL…	YNWRNA-c015	QVQLVESGGGLVQAGGSLRLSCAASGSIFSSNIMGWYRQGPGNTRRFVASIAPGGTTNYERSVKGRFTISRDNAKNTVHLQMNSLKPDDTADYLCNALPADYWGQGTQVTVSSHHHHHHEPEA*
WRNA:YNWRNA-c017	no	WRNA-c060	pFB-6HZB	47992.8	SMAPNEEQVTCLKMYFGHSSFKPVQWKVIHSVLEERRDNVAVMATGYGKSLCFQYPPVYVGKIGLVISPLISLMEDQVLQLKMSNIPACFLGSAQSENVLTDIKLGKYRIVYVTPEYCSGNMGLLQQLEADIGITLIAVDEAHCISEWGHDFRDSFRKLGSLKTALPMVPIVALTATASSSIREDIVRCLNLRNPQITCTGFDRPNLYLEVRRKTGNILQDLQPFLVKTSSHWEFEGPTIIYCPSRKMTQQVTGELRKLNLSCGTYHAGMSFSTRKDIHHRFVRDEIQCVIATIAFGMGINKADIRQVIHYGAPKDMESYYQEIGRAGRDGLQSSCHVLWAPADINLNRHLLTEIRNEKFRLYKLKMMAKMEKYLHSSRCRRQIILSHFEDKQVQKASL…	YNWRNA-c017	QVQLVESGGGLVQAGGSLRLSCAASGRTSSIYGMGWFRQAPGKEREFVAAITWILGTAYYGDSVKGRFTISRDNAKNTYLQMNSLKPEDTAVYYCAGQEAPFAPRDPGRVNYWGQGTQVTVSSHHHHHHEPEA*
WRNA:YNWRNA-c018	no	WRNA-c060	pFB-6HZB	47992.8	SMAPNEEQVTCLKMYFGHSSFKPVQWKVIHSVLEERRDNVAVMATGYGKSLCFQYPPVYVGKIGLVISPLISLMEDQVLQLKMSNIPACFLGSAQSENVLTDIKLGKYRIVYVTPEYCSGNMGLLQQLEADIGITLIAVDEAHCISEWGHDFRDSFRKLGSLKTALPMVPIVALTATASSSIREDIVRCLNLRNPQITCTGFDRPNLYLEVRRKTGNILQDLQPFLVKTSSHWEFEGPTIIYCPSRKMTQQVTGELRKLNLSCGTYHAGMSFSTRKDIHHRFVRDEIQCVIATIAFGMGINKADIRQVIHYGAPKDMESYYQEIGRAGRDGLQSSCHVLWAPADINLNRHLLTEIRNEKFRLYKLKMMAKMEKYLHSSRCRRQIILSHFEDKQVQKASL…	YNWRNA-c018	QVQLVESGGGLVQPGGSLRLSCAASRSTVSLNVIAWYRQAQGKQREWVANIGSGGSTNYAVSVKGRFTISRDNAKNTAYLQMNNLKPEDTAVYYCQAFAHTTAESPYTDYWGQGTQVTVSSHHHHHHEPEA*
