## Extended Data Table 2 for "Gluebodies improve crystal reliability and diversity through transferable nanobody mutations that introduce constitutive close contacts"

### Sheet: supp table 2 ClusterResultCoorL
Pattern name	Pattern	Reference pattern	Class	distance	X	Y	Z
2X1O_2	16 63 65 67 72 74 75 77 92 93	none	-1
2X1O_4	16 63 65 67 72 74 75 77 92 93	none	-1	2.20316	52.3911	24.1499	315.691
2X1P_2	16 18 20 77 81 90 92	none	-1	none	56.5693	21.7841	330.751
2X1P_3	14 16 18 20 77 81 84 90 92	none	-1	2.20316	52.3911	24.1499	315.691
2X1P_5	14 16 18 20 77 81 84 90 92	none	-1	none	56.5693	21.7841	330.751
2X1P_6	16 18 20 77 81 90 92	none	-1	25.2729	41.1742	28.2385	328.17
2XXC_1	126 38 39 40 45 53 54 55 56 63 69 71 72 74 75 78 120 122	none	-1	none	50.1127	21.6306	333.556
3DWT_2	24 25 26 27 5 7	none	-1	none	48.7571	21.6023	333.424
3K1K_1	11 24 26 3 5 6 7 8	none	-1	25.2729	41.1742	28.2385	328.17
4EJ1_1	48 49 69 70 95 96 97	none	-1	none	48.7571	21.6023	333.424
4I0C_1	16 17 18 20 91 93 94	none	-1	none	50.1127	21.6306	333.556
4I0C_2	16 17 18 20 91 93 94	none	-1	25.2729	41.1742	28.2385	328.17
4JVP_1	119 120 121 122 123 124 125 52	none	-1	25.2729	41.1742	28.2385	328.17
4JVP_2	119 120 121 122 123 124 125 52	none	-1	3.3959	45.4161	31.8759	320.245
4KML_1	35 59 62 63 82 83	none	-1	8.75375	45.9468	31.8108	318.993
4N9O_1	36 62 63 64 84 85	none	-1	31.4568	46.7213	29.0538	336.327
4QGY_3	113 114 119 44 48 49 50	none	-1	31.4568	46.7213	29.0538	336.327
4QGY_4	27 28 29 30 84 85 86	none	-1	none	52.7576	23.1493	324.518
4QGY_5	27 28 29 30 84 85 86	none	-1	1.51634	50.8899	20.1216	310.115
4Z9K_1	24 25 26 27 5 7	none	-1	none	37.0273	18.1218	320.76
4ZG1_1	1 117 118 119 2 29 36 114	none	-1	3.23236	50.9881	17.2751	309.492
4ZG1_2	113 115 53 54 55 56 69	none	-1	1.2841	51.6613	18.3731	308.915
4ZG1_5	50 53 54 55 56 69 113 114	none	-1	2.39221	50.7398	17.8993	309.717
4ZG1_7	1 118 119 2 29 36 114	none	-1	1.00931	51.246	19.6597	309.883
5BOZ_1	128 128 1 121 24 25 27 28 3 86 87	none	-1	1.00931	51.246	19.6597	309.883
5BOZ_2	24 25 26 28 3 85	none	-1	1.51634	50.8899	20.1216	310.115
5BOZ_3	24 25 27 28 3 85 86	none	-1	0.409073	51.2978	18.9381	309.239
5C1M_1	124 11 126 128 12 46 97	none	-1	1.99493	49.7555	16.0456	328.794
5C1M_2	119 121 122 1 44 2 3 4 102 104	none	-1	1.99493	49.7555	16.0456	328.794
5DXW_1	115 117 119 37 39 43 50 51 56 58 59 67 74	none	-1	8.4926	57.4742	16.8809	322.883
5E7B_1	35 37 39 41 2 43 44 6 94 95 96 98	none	-1	8.4926	57.4742	16.8809	322.883
5FWO_1	1 117 118 119 120 121 122 123 29	none	-1	8.4926	57.4742	16.8809	322.883
5G5R_2	1 118 119 120 28 3 50	none	-1	8.4926	57.4742	16.8809	322.883
5H8D_1	16 17 18 74 75 90 92 93	none	-1	none	38.7095	22.4334	324.277
5H8O_1	15 69 70 96 97 98	none	-1	4.81576	50.6215	14.7576	328.085
5HDO_2	1 113 114 115 116 2 27 28 29 36 37	none	-1	9.35528	50.7716	14.1637	327.435
5HDO_3	123 125 44 99 100 101	none	-1	2.32994	48.2207	15.7187	328.749
5HDO_5	1 113 114 115 116 2 27 28 29 36 37	none	-1	1.76364	47.9908	16.2777	329.131
5HDO_6	123 125 44 99 100 101	none	-1	2.32994	48.2207	15.7187	328.749
5HDO_7	1 113 114 115 116 2 27 28 29 36 37	none	-1	1.76364	47.9908	16.2777	329.131
5HDO_8	20 62 63 64 65 77 79	none	-1	17.1641	41.5628	26.6671	329.259
5HDO_9	1 113 114 115 116 2 27 28 29 36 37	none	-1	1.72673	43.8707	27.9919	333.606
5HDO_10	123 125 44 46 99 100 101	none	-1	none	55.6303	34.097	326.88
5HDO_11	20 62 63 64 65 77 79	none	-1	6.00602	44.8374	33.5219	323.384
5HDO_12	123 125 44 46 99 100 101	none	-1	6.00602	44.8374	33.5219	323.384
5HGG_1	62 63 64 65 66 67	none	-1	none	51.1027	26.8464	336.72
5HGG_2	62 63 64 65 66 67	none	-1	none	51.1027	26.8464	336.72
5IMO_1	17 18 20 56 59 62 63 64 65 74 75 76 77 78 79 80 81 82 83 84 88 90 92	none	-1	none	43.441	29.8364	324.433
5IP4_1	120 24 25 26 3 4 5 6	none	-1	none	43.441	29.8364	324.433
5IP4_2	120 24 25 26 3 4 5 6	none	-1	none	49.1443	7.55467	321.312
5IVN_1	119 120 122 127 40 42 66 68 117	none	-1	none	49.2848	9.52317	321.185
5JA9_1	27 28 29 30 3 5 87	none	-1	2.43673	43.9898	28.269	333.773
5JA9_4	27 28 29 30 3 5 87	none	-1	2.43673	43.9898	28.269	333.773
5LMJ_1	112B 112A 56 57 65 66	none	-1	none	49.7606	31.0209	315.7
5LMJ_2	111A 112A 56 57 65 66	none	-1	none	39.85	11.864	319.159
5LMJ_3	1 122 123 3 45 5	none	-1	none	39.85	11.864	319.159
5LMJ_4	1 122 123 3 45 5	none	-1	7.9594	42.4837	28.6902	330.879
5LZ0_1	111B 111C 112B 112A 114 111	none	-1	7.13852	45.0419	27.1393	333.689
5LZ0_2	111B 111C 112B 112A 114 111	none	-1	7.13852	45.0419	27.1393	333.689
5M2M_1	120 122 24 26 4 5 6 7 8 9	none	-1	12.9821	41.8765	27.0983	329.949
5M2M_2	120 122 24 26 4 5 6 7 8 9	none	-1	12.9821	41.8765	27.0983	329.949
5NLU_1	114 115 117 118 120 121 35 36 2 40 55 110 112 113	none	-1	12.9821	41.8765	27.0983	329.949
5NLW_1	113 115 116 117 118 36 2 40 63 64 110 112	none	-1	12.9821	41.8765	27.0983	329.949
5NM0_2	110 114 115 116 37 38 39 50 52 53 54 55 56 58 59 63 65 67 68 69 108 109	none	-1	none	37.0273	18.1218	320.76
5NM0_4	110 114 115 116 37 38 39 50 52 53 54 55 56 58 59 63 65 67 68 69 108 109	none	-1	none	41.4328	19.4914	313.042
5NML_1	118 120 24 25 26 27 3 4 5 6 85	none	-1	none	54.2907	22.6804	318.917
5NML_14	118 120 24 25 26 27 3 4 5 6 85	none	-1	3.66682	42.001	27.9998	331.543
5NQW_1	14 16 18 20 90 92 93	none	-1	8.95115	42.5564	26.2072	330.229
5TP3_1	1 25 27 28 29 82 83 84 85	none	-1	none	54.1981	23.921	318.362
5TP3_2	1 25 27 28 29 82 83 84 85	none	-1	3.24587	42.543	28.7195	332.789
5U65_1	26 29 36 37 85 111A	none	-1	none	41.4079	19.0124	313.102
5UK4_3	69 70 72 93 95 97	none	-1	3.24587	42.543	28.7195	332.789
5UK4_21	69 70 72 93 95 97	none	-1	3.66682	42.001	27.9998	331.543
5USF_1	1 115 116 117 118 119 120 44	none	-1	27.7547	41.1011	25.4095	328.519
5USF_2	1 115 116 117 118 119 120 44	none	-1	1.60023	45.0816	33.5011	321.463
5VL2_2	111 111A 111B 112B 112A 52 65 66 67 68 69	none	-1	1.60023	45.0816	33.5011	321.463
5VL2_3	111 111A 111B 112B 112A 65 66 67 68 69	none	-1	none	40.6425	21.7061	322.451
5VL2_8	111 111A 111B 112B 112A 65 66 67 68 69	none	-1	none	37.8363	15.8483	318.659
5VL2_10	111 111A 111B 112B 112A 52 65 66 67 68 69	none	-1	none	38.4911	15.3617	318.939
5VM0_1	64 65 66 83 84 85	none	-1	none	46.9667	35.2444	332.636
5VM0_2	64 65 66 83 84 85	none	-1	none	40.7399	25.3224	318.481
5VM4_4	62 63 64 65 67 77	none	-1	1.45921	52.8209	22.9281	316.315
5VM4_6	59 62 63 80 81 82	none	-1	4.86893	42.2609	27.5092	331.206
5WB2_3	128 3 118 128 128 128 128	none	-1	4.86893	42.2609	27.5092	331.206
6DBD_8	24 25 26 27 5 7 82 83 85 86	none	-1	4.86893	42.2609	27.5092	331.206
6DBE_4	116 118 53 67 68 69	none	-1	1.45921	52.8209	22.9281	316.315
6EY0_1	123 12 125 127 13 14	none	-1	1.86054	52.7873	22.6169	316.216
6F0D_2	128 108 110 113 114 115 116 1	none	-1	none	50.6524	21.0302	318.994
6F0D_4	128 108 111 113 114 115 116 1 28 36	none	-1	6.43537	49.7156	18.2307	330.326
6QD6_13	58 64 65 66 111A 111B 111C	none	-1	none	48.2564	25.4301	323.743
6QD6_14	58 64 65 66 111A 111B 111C	none	-1	none	40.1026	24.7024	318.401
6RU3_1	9 123 124 125 126 127 128 1 24 25 26 27 28 29 2 3 4 5 6 7 8 104 106	none	-1	3.60868	57.7487	18.2583	321.686
6U51_2	18 20 65 76 77 79 80 90 92 93	none	-1	1.06098	49.9525	16.1969	328.775
6U53_2	66 67 68 69 70 72	none	-1	none	40.183	23.8836	315.449
6WAR_2	120 26 3 5 6 7 8	none	-1	1.76364	47.9908	16.2777	329.131
6WAR_4	120 26 3 5 6 7 8	none	-1	none	53.5894	25.3463	336.252
4DK3_2	112 113 49 50 51 52	none	-1	none	55.8375	32.7002	331.103
4KDT_3	1 119 120 121 2 48 104	none	-1	22.5682	46.9313	25.9133	334.746
4KDT_4	1 119 120 121 2 48 104	none	-1	none	43.132	17.6245	312.11
6GJU_1	1 115 117 119 120 3 4	none	-1	none	46.5057	33.942	326.933
6HDA_1	118 119 120 44 48 49 3	none	-1	22.5682	46.9313	25.9133	334.746
6HHD_1	114 45 48 49 50 51 105	none	-1	none	43.132	17.6245	312.11
6HHD_2	114 45 48 49 50 51 105	none	-1	none	46.5057	33.942	326.933
6I2G_1	66 67 76 77 80 82 83	none	-1	none	43.132	17.6245	312.11
6ITP_2	1 108 28 30 35 36 60	none	-1	none	53.8046	13.9974	325.492
6ITP_4	1 108 28 30 35 36 60	none	-1	none	43.132	17.6245	312.11
6F2G_1	1 118 119 120 24 25 26 3 4 5	none	-1	none	46.642	34.8946	326.272
6F2W_1	1 118 119 120 24 25 26 3 4 5	none	-1	none	53.8046	13.9974	325.492
6GCI_1	113 114 118 120 44 47 48 49	none	-1	none	46.642	34.8946	326.272
2X1O_1	108 111A 112A 112 114 115 116 117 37 42 49 50 51 52 66 68 69	6QTL_5:6QTL E:6QTL F:110 112 113 114 115 118 37 42 49 51 52 55 64 66 68 70:0	0	none	57.3313	14.0827	322.378
2X1O_3	108 111A 112A 112 114 115 116 117 37 42 49 50 51 52 66 68 69	6QTL_5:6QTL E:6QTL F:110 112 113 114 115 118 37 42 49 51 52 55 64 66 68 70:0	0	none	57.3313	14.0827	322.378
5DA4_1	112A 112 113 114 115 116 118 49 50 52 59 64 65 66 67	6QTL_5:6QTL E:6QTL F:110 112 113 114 115 118 37 42 49 51 52 55 64 66 68 70:0	0	none	51.0929	16.0083	327.769
5DA4_5	112A 112 113 114 115 116 118 49 50 52 59 64 65 66 67	6QTL_5:6QTL E:6QTL F:110 112 113 114 115 118 37 42 49 51 52 55 64 66 68 70:0	0	none	37.9014	20.8775	319.803
5DA4_6	111 112A 112 113 114 115 116 118 42 49 50 52 59 64 65 66 67	6QTL_5:6QTL E:6QTL F:110 112 113 114 115 118 37 42 49 51 52 55 64 66 68 70:0	0	none	37.9014	20.8775	319.803
6QTL_1	112 113 114 115 118 37 42 43 49 51 52 55 57 64 66 68 70	6QTL_5:6QTL E:6QTL F:110 112 113 114 115 118 37 42 49 51 52 55 64 66 68 70:0	0	none	47.5611	26.4212	322
6QTL_2	112 113 114 115 118 37 42 43 49 51 52 55 57 64 66 68 70	6QTL_5:6QTL E:6QTL F:110 112 113 114 115 118 37 42 49 51 52 55 64 66 68 70:0	0	none	39.5187	15.6189	317.571
6QTL_3	112 113 114 115 118 37 42 43 49 51 52 55 57 64 66 68 70	6QTL_5:6QTL E:6QTL F:110 112 113 114 115 118 37 42 49 51 52 55 64 66 68 70:0	0	14.4289	44.6791	29.8022	335.45
6QTL_4	110 112 113 114 115 118 37 42 43 49 50 51 52 55 64 66 68 70	6QTL_5:6QTL E:6QTL F:110 112 113 114 115 118 37 42 49 51 52 55 64 66 68 70:0	0	14.4289	44.6791	29.8022	335.45
6QTL_5	110 112 113 114 115 118 37 42 49 51 52 55 64 66 68 70	6QTL_5:6QTL E:6QTL F:110 112 113 114 115 118 37 42 49 51 52 55 64 66 68 70:0	0	none	39.5187	15.6189	317.571
6QTL_6	112 113 114 115 118 37 42 43 49 51 52 55 57 64 66 68 70	6QTL_5:6QTL E:6QTL F:110 112 113 114 115 118 37 42 49 51 52 55 64 66 68 70:0	0	none	56.0857	18.6075	319.128
6QTL_7	112 113 114 115 118 37 42 43 49 50 51 52 55 64 66 68 70	6QTL_5:6QTL E:6QTL F:110 112 113 114 115 118 37 42 49 51 52 55 64 66 68 70:0	0	none	56.1522	16.4233	317.882
6QTL_8	112 113 114 115 118 37 42 49 51 52 55 66 68 70	6QTL_5:6QTL E:6QTL F:110 112 113 114 115 118 37 42 49 51 52 55 64 66 68 70:0	0	none	40.2037	27.0395	320.37
6U50_1	115 117 119 38 49 50 52 57 58 66 67 103 108	6QTL_5:6QTL E:6QTL F:110 112 113 114 115 118 37 42 49 51 52 55 64 66 68 70:0	0	none	40.2037	27.0395	320.37
6DYX_1	113 114 115 116 117 38 39 40 54 59 66 68 70 71 72 109	6QTL_5:6QTL E:6QTL F:110 112 113 114 115 118 37 42 49 51 52 55 64 66 68 70:0	0	none	56.9873	16.8508	311.349
2X1P_1	11 12 120 121 122 127 5 6 7 8 9	6H7J_1:SYM00010000 D:6H7J C:11 12 127 14 19 5 6 7 8 9:1	1	none	56.9873	16.8508	311.349
2X1P_4	11 12 120 121 122 127 5 6 7 8 9	6H7J_1:SYM00010000 D:6H7J C:11 12 127 14 19 5 6 7 8 9:1	1	none	39.137	23.3766	324.034
2X1P_7	11 12 120 121 122 127 5 6 7 8 9	6H7J_1:SYM00010000 D:6H7J C:11 12 127 14 19 5 6 7 8 9:1	1	none	39.137	23.3766	324.034
2X1P_8	11 12 120 121 122 127 5 6 7 8 9	6H7J_1:SYM00010000 D:6H7J C:11 12 127 14 19 5 6 7 8 9:1	1	22.5182	45.0397	29.4757	336.007
2XV6_1	11 12 13 18 19 93	6H7J_1:SYM00010000 D:6H7J C:11 12 127 14 19 5 6 7 8 9:1	1	22.5182	45.0397	29.4757	336.007
2XV6_2	11 12 13 18 19 93	6H7J_1:SYM00010000 D:6H7J C:11 12 127 14 19 5 6 7 8 9:1	1	3.80449	44.1656	27.8693	334.374
3P0G_1	11 12 127 14 19 26 3 5 6 7 8 9	6H7J_1:SYM00010000 D:6H7J C:11 12 127 14 19 5 6 7 8 9:1	1	6.40793	44.6859	26.8537	334.297
3STB_1	8 9 11 122 12 13 14 18 19 20 7	6H7J_1:SYM00010000 D:6H7J C:11 12 127 14 19 5 6 7 8 9:1	1	13.195	41.9218	26.8043	329.651
4QGY_1	11 12 13 123 14 18 19 20 7 8 9	6H7J_1:SYM00010000 D:6H7J C:11 12 127 14 19 5 6 7 8 9:1	1	13.195	41.9218	26.8043	329.651
4QGY_2	11 12 13 123 14 18 19 20 7 8 9	6H7J_1:SYM00010000 D:6H7J C:11 12 127 14 19 5 6 7 8 9:1	1	12.9821	41.8765	27.0983	329.949
4W6W_1	5 6 7 8 9 11 12 13 14 19 120 122 127	6H7J_1:SYM00010000 D:6H7J C:11 12 127 14 19 5 6 7 8 9:1	1	12.9821	41.8765	27.0983	329.949
4WEU_1	7 8 9 11 12 13 14 18 19 20 90 92 122	6H7J_1:SYM00010000 D:6H7J C:11 12 127 14 19 5 6 7 8 9:1	1	none	46.6352	21.09	314.342
4WEU_2	7 8 9 11 12 13 14 18 19 20 90 92 122	6H7J_1:SYM00010000 D:6H7J C:11 12 127 14 19 5 6 7 8 9:1	1	none	48.4145	19.3128	313.901
4WGV_1	11 12 13 127 14 19 26 3 5 6 7 8 9	6H7J_1:SYM00010000 D:6H7J C:11 12 127 14 19 5 6 7 8 9:1	1	5.22845	50.8386	15.0344	314.666
4WGV_2	11 12 13 127 14 19 26 3 5 6 7 8 9	6H7J_1:SYM00010000 D:6H7J C:11 12 127 14 19 5 6 7 8 9:1	1	none	52.8491	19.1636	317.281
4WGW_1	11 12 13 127 14 19 26 3 5 6 7 8 9	6H7J_1:SYM00010000 D:6H7J C:11 12 127 14 19 5 6 7 8 9:1	1	2.63389	51.4971	15.0914	315.458
4WGW_2	11 12 13 127 14 19 26 3 5 6 7 8 9	6H7J_1:SYM00010000 D:6H7J C:11 12 127 14 19 5 6 7 8 9:1	1	none	52.8491	19.1636	317.281
4ZG1_3	11 12 13 14 5 6 7 8 9	6H7J_1:SYM00010000 D:6H7J C:11 12 127 14 19 5 6 7 8 9:1	1	none	38.2528	19.7366	319.166
4ZG1_4	11 12 14 15 20 28 5 6 7 8 9	6H7J_1:SYM00010000 D:6H7J C:11 12 127 14 19 5 6 7 8 9:1	1	3.47219	52.4876	16.5191	316.457
4ZG1_6	12 13 14 6 7 8 9 11	6H7J_1:SYM00010000 D:6H7J C:11 12 127 14 19 5 6 7 8 9:1	1	1.43267	51.9861	17.3059	315.59
4ZG1_8	11 12 13 14 6 7 8 9	6H7J_1:SYM00010000 D:6H7J C:11 12 127 14 19 5 6 7 8 9:1	1	1.04753	52.0618	17.5183	315.958
4ZG1_9	11 12 13 14 5 6 7 8 9	6H7J_1:SYM00010000 D:6H7J C:11 12 127 14 19 5 6 7 8 9:1	1	16.6195	50.9487	13.544	315.788
4ZG1_10	11 12 14 19 27 4 5 6 7 8 9	6H7J_1:SYM00010000 D:6H7J C:11 12 127 14 19 5 6 7 8 9:1	1	5.73476	52.7928	18.06	316.329
5DA4_2	7 8 9 127 11 12 13 14 19 26 5 6	6H7J_1:SYM00010000 D:6H7J C:11 12 127 14 19 5 6 7 8 9:1	1	5.24397	52.0408	18.8648	315.311
5DA4_3	7 8 9 127 11 12 13 14 19 26 5 6	6H7J_1:SYM00010000 D:6H7J C:11 12 127 14 19 5 6 7 8 9:1	1	8.35814	52.8288	18.8105	316.224
5DA4_4	7 8 9 127 11 12 13 14 19 26 5 6	6H7J_1:SYM00010000 D:6H7J C:11 12 127 14 19 5 6 7 8 9:1	1	16.6195	50.9487	13.544	315.788
5HDO_1	11 12 18 19 20 90 92	6H7J_1:SYM00010000 D:6H7J C:11 12 127 14 19 5 6 7 8 9:1	1	12.0078	53.8459	17.7936	318.082
5HDO_4	11 12 18 19 20 90 92	6H7J_1:SYM00010000 D:6H7J C:11 12 127 14 19 5 6 7 8 9:1	1	9.77279	48.0478	35.7796	332.291
5JA9_2	9 11 128 12 13 14 19 20 8	6H7J_1:SYM00010000 D:6H7J C:11 12 127 14 19 5 6 7 8 9:1	1	9.68861	47.574	35.5485	332.613
5JA9_3	11 12 128 13 14 19 20 8 9	6H7J_1:SYM00010000 D:6H7J C:11 12 127 14 19 5 6 7 8 9:1	1	14.5253	53.5771	19.4354	317.624
5M2W_1	11 12 13 14 19 20	6H7J_1:SYM00010000 D:6H7J C:11 12 127 14 19 5 6 7 8 9:1	1	none	38.2528	19.7366	319.166
5M2W_2	12 13 14 19 20 11	6H7J_1:SYM00010000 D:6H7J C:11 12 127 14 19 5 6 7 8 9:1	1	none	50.6389	26.3273	336.764
5M7Q_1	11 12 13 14 18 19 20 7 8 9	6H7J_1:SYM00010000 D:6H7J C:11 12 127 14 19 5 6 7 8 9:1	1	16.7481	46.0723	28.3319	335.637
5M7Q_2	13 14 18 19 20 7 8 9	6H7J_1:SYM00010000 D:6H7J C:11 12 127 14 19 5 6 7 8 9:1	1	16.7481	46.0723	28.3319	335.637
5M94_1	12 13 127 14 19 26 3 5 6 7 8 9	6H7J_1:SYM00010000 D:6H7J C:11 12 127 14 19 5 6 7 8 9:1	1	10.0068	46.6663	34.0872	322.541
5M94_2	12 13 127 14 19 26 3 5 6 7 8 9	6H7J_1:SYM00010000 D:6H7J C:11 12 127 14 19 5 6 7 8 9:1	1	10.0068	46.6663	34.0872	322.541
5M95_1	11 12 13 127 14 19 26 3 5 6 7 8 9	6H7J_1:SYM00010000 D:6H7J C:11 12 127 14 19 5 6 7 8 9:1	1	4.12384	46.8193	34.1593	321.424
5M95_2	11 12 13 127 14 19 26 3 5 6 7 8 9	6H7J_1:SYM00010000 D:6H7J C:11 12 127 14 19 5 6 7 8 9:1	1	4.12384	46.8193	34.1593	321.424
5O0W_1	11 12 13 14 18 19 20 92 9	6H7J_1:SYM00010000 D:6H7J C:11 12 127 14 19 5 6 7 8 9:1	1	1.82382	46.5885	33.8439	321.234
5O0W_2	11 12 13 14 18 19 20 92 9	6H7J_1:SYM00010000 D:6H7J C:11 12 127 14 19 5 6 7 8 9:1	1	2.14302	46.3436	34.4419	321.05
5U64_1	14 16 17 22 23 24 26 11 12 108 13	6H7J_1:SYM00010000 D:6H7J C:11 12 127 14 19 5 6 7 8 9:1	1	2.14302	46.3436	34.4419	321.05
5UK4_1	11 12 13 14 18 19 20 9	6H7J_1:SYM00010000 D:6H7J C:11 12 127 14 19 5 6 7 8 9:1	1	10.6091	47.6426	35.3411	332.723
5UK4_2	11 12 13 14 18 19 20 9	6H7J_1:SYM00010000 D:6H7J C:11 12 127 14 19 5 6 7 8 9:1	1	none	38.976	11.8178	318.584
5UK4_4	11 12 13 14 18 19 20 9	6H7J_1:SYM00010000 D:6H7J C:11 12 127 14 19 5 6 7 8 9:1	1	none	38.976	11.8178	318.584
5UK4_5	11 12 13 14 18 19 20 9	6H7J_1:SYM00010000 D:6H7J C:11 12 127 14 19 5 6 7 8 9:1	1	13.3863	44.3191	25.3187	329.97
5UK4_6	11 12 13 14 18 19 20 9	6H7J_1:SYM00010000 D:6H7J C:11 12 127 14 19 5 6 7 8 9:1	1	none	44.4088	11.5385	315.638
5UK4_7	11 12 13 14 18 19 20 9	6H7J_1:SYM00010000 D:6H7J C:11 12 127 14 19 5 6 7 8 9:1	1	14.465	45.1861	28.82	335.584
5UK4_8	11 12 13 14 18 19 20 9	6H7J_1:SYM00010000 D:6H7J C:11 12 127 14 19 5 6 7 8 9:1	1	14.465	45.1861	28.82	335.584
5UK4_9	11 12 13 14 18 19 20 9	6H7J_1:SYM00010000 D:6H7J C:11 12 127 14 19 5 6 7 8 9:1	1	none	57.9858	29.5735	330.859
5UK4_10	11 12 13 14 18 19 20 9	6H7J_1:SYM00010000 D:6H7J C:11 12 127 14 19 5 6 7 8 9:1	1	14.465	45.1861	28.82	335.584
5UK4_11	11 12 13 14 18 19 20 9	6H7J_1:SYM00010000 D:6H7J C:11 12 127 14 19 5 6 7 8 9:1	1	14.465	45.1861	28.82	335.584
5UK4_12	11 12 13 14 18 19 20 9	6H7J_1:SYM00010000 D:6H7J C:11 12 127 14 19 5 6 7 8 9:1	1	14.465	45.1861	28.82	335.584
5UK4_13	11 12 13 14 18 19 20 9	6H7J_1:SYM00010000 D:6H7J C:11 12 127 14 19 5 6 7 8 9:1	1	14.465	45.1861	28.82	335.584
5UK4_14	11 12 13 14 18 19 20 9	6H7J_1:SYM00010000 D:6H7J C:11 12 127 14 19 5 6 7 8 9:1	1	14.465	45.1861	28.82	335.584
5UK4_15	11 12 13 14 18 19 20 9	6H7J_1:SYM00010000 D:6H7J C:11 12 127 14 19 5 6 7 8 9:1	1	14.465	45.1861	28.82	335.584
5UK4_16	11 12 13 14 18 19 20 9	6H7J_1:SYM00010000 D:6H7J C:11 12 127 14 19 5 6 7 8 9:1	1	14.465	45.1861	28.82	335.584
5UK4_17	11 12 13 14 18 19 20 9	6H7J_1:SYM00010000 D:6H7J C:11 12 127 14 19 5 6 7 8 9:1	1	14.465	45.1861	28.82	335.584
5UK4_18	11 12 13 14 18 19 20 9	6H7J_1:SYM00010000 D:6H7J C:11 12 127 14 19 5 6 7 8 9:1	1	14.465	45.1861	28.82	335.584
5UK4_19	11 12 13 14 18 19 20 9	6H7J_1:SYM00010000 D:6H7J C:11 12 127 14 19 5 6 7 8 9:1	1	14.465	45.1861	28.82	335.584
5UK4_20	11 12 13 14 18 19 20 9	6H7J_1:SYM00010000 D:6H7J C:11 12 127 14 19 5 6 7 8 9:1	1	14.465	45.1861	28.82	335.584
5UK4_22	11 12 13 14 18 19 20 9	6H7J_1:SYM00010000 D:6H7J C:11 12 127 14 19 5 6 7 8 9:1	1	14.465	45.1861	28.82	335.584
6DBA_1	11 13 19 20 7 8 93 9	6H7J_1:SYM00010000 D:6H7J C:11 12 127 14 19 5 6 7 8 9:1	1	14.465	45.1861	28.82	335.584
6DBA_2	11 13 19 20 7 8 93 9	6H7J_1:SYM00010000 D:6H7J C:11 12 127 14 19 5 6 7 8 9:1	1	14.465	45.1861	28.82	335.584
6DBD_3	11 12 13 14 3 5 6 7 8 9	6H7J_1:SYM00010000 D:6H7J C:11 12 127 14 19 5 6 7 8 9:1	1	14.465	45.1861	28.82	335.584
6DBD_9	11 12 13 14 3 5 6 7 8 9	6H7J_1:SYM00010000 D:6H7J C:11 12 127 14 19 5 6 7 8 9:1	1	14.465	45.1861	28.82	335.584
6F0D_1	9 11 13 14 18 19 20 90 92 8	6H7J_1:SYM00010000 D:6H7J C:11 12 127 14 19 5 6 7 8 9:1	1	14.465	45.1861	28.82	335.584
6F0D_3	9 13 14 18 19 20 90 92 8	6H7J_1:SYM00010000 D:6H7J C:11 12 127 14 19 5 6 7 8 9:1	1	none	57.9858	29.5735	330.859
6FUZ_1	11 12 13 18 19 20 90 92 9	6H7J_1:SYM00010000 D:6H7J C:11 12 127 14 19 5 6 7 8 9:1	1	14.465	45.1861	28.82	335.584
6FV0_1	11 12 13 14 18 19 20 90 92 9	6H7J_1:SYM00010000 D:6H7J C:11 12 127 14 19 5 6 7 8 9:1	1	none	42.3828	25.2744	314.705
6H7J_1	11 12 127 14 19 5 6 7 8 9	6H7J_1:SYM00010000 D:6H7J C:11 12 127 14 19 5 6 7 8 9:1	1	none	42.3828	25.2744	314.705
6H7J_2	11 12 127 14 19 5 6 7 8 9	6H7J_1:SYM00010000 D:6H7J C:11 12 127 14 19 5 6 7 8 9:1	1	1.40658	49.3343	15.6555	329.119
6H7L_1	11 12 127 13 14 19 5 6 7 8 9	6H7J_1:SYM00010000 D:6H7J C:11 12 127 14 19 5 6 7 8 9:1	1	none	57.9347	19.9268	317.977
6H7L_2	11 12 127 13 14 19 5 6 7 8 9	6H7J_1:SYM00010000 D:6H7J C:11 12 127 14 19 5 6 7 8 9:1	1	none	58.2955	19.2014	317.836
6H7M_1	11 12 127 13 14 19 5 6 7 8 9	6H7J_1:SYM00010000 D:6H7J C:11 12 127 14 19 5 6 7 8 9:1	1	4.33622	50.2054	16.7289	329.68
6H7M_2	11 12 127 13 14 19 5 6 7 8 9	6H7J_1:SYM00010000 D:6H7J C:11 12 127 14 19 5 6 7 8 9:1	1	3.95299	48.6046	16.7312	329.798
6H7N_1	11 12 127 14 19 5 6 7 8 9	6H7J_1:SYM00010000 D:6H7J C:11 12 127 14 19 5 6 7 8 9:1	1	12.2326	47.301	15.2397	328.958
6H7N_2	11 12 127 14 19 5 6 7 8 9	6H7J_1:SYM00010000 D:6H7J C:11 12 127 14 19 5 6 7 8 9:1	1	7.46314	47.0327	16.2298	329.255
6H7O_1	11 12 127 13 14 19 26 5 6 7 8 9	6H7J_1:SYM00010000 D:6H7J C:11 12 127 14 19 5 6 7 8 9:1	1	none	58.2955	19.2014	317.836
6H7O_2	11 12 127 13 14 19 26 5 6 7 8 9	6H7J_1:SYM00010000 D:6H7J C:11 12 127 14 19 5 6 7 8 9:1	1	9.54519	47.0999	16.0682	329.456
6IBL_1	11 12 127 14 19 5 6 7 8 9	6H7J_1:SYM00010000 D:6H7J C:11 12 127 14 19 5 6 7 8 9:1	1	none	57.9347	19.9268	317.977
6IBL_2	11 12 127 14 19 5 6 7 8 9	6H7J_1:SYM00010000 D:6H7J C:11 12 127 14 19 5 6 7 8 9:1	1	0.37693	49.0762	15.8252	328.986
6OS1_1	11 12 13 14 18 19 20 8 9	6H7J_1:SYM00010000 D:6H7J C:11 12 127 14 19 5 6 7 8 9:1	1	9.54519	47.0999	16.0682	329.456
6OS2_1	11 12 13 14 18 19 20 8 9	6H7J_1:SYM00010000 D:6H7J C:11 12 127 14 19 5 6 7 8 9:1	1	none	49.3738	12.1282	322.946
6Q6Z_1	1 11 12 14 26 3 5 6 7 8 9	6H7J_1:SYM00010000 D:6H7J C:11 12 127 14 19 5 6 7 8 9:1	1	none	49.3738	12.1282	322.946
6QGY_1	9 11 122 12 13 14 17 18 19 20 7 90 8	6H7J_1:SYM00010000 D:6H7J C:11 12 127 14 19 5 6 7 8 9:1	1	1.64692	46.3639	35.0347	328.516
6QGY_3	9 11 122 12 13 14 17 18 19 20 7 90 8	6H7J_1:SYM00010000 D:6H7J C:11 12 127 14 19 5 6 7 8 9:1	1	0.913214	46.8187	35.8808	328.795
6U52_1	11 12 13 5 6 7 8 9	6H7J_1:SYM00010000 D:6H7J C:11 12 127 14 19 5 6 7 8 9:1	1	2.67395	46.5562	35.3615	328.595
6U52_2	11 12 13 5 6 7 8 9	6H7J_1:SYM00010000 D:6H7J C:11 12 127 14 19 5 6 7 8 9:1	1	none	56.5207	14.052	323.717
6U53_1	11 12 13 14 18 19 20 7 8 98 100 9 107	6H7J_1:SYM00010000 D:6H7J C:11 12 127 14 19 5 6 7 8 9:1	1	2.0428	46.4898	35.3269	328.349
6U54_1	11 12 13 14 20 2 5 6 7 8 9	6H7J_1:SYM00010000 D:6H7J C:11 12 127 14 19 5 6 7 8 9:1	1	none	50.1858	8.7275	322.845
6U55_1	11 120 12 127 128 13 14 19 26 27 3 5 6 7 8 9	6H7J_1:SYM00010000 D:6H7J C:11 12 127 14 19 5 6 7 8 9:1	1	1.64692	46.3639	35.0347	328.516
6VI4_1	8 9 11 12 14 17 18 19 20 5 84 6 88 7	6H7J_1:SYM00010000 D:6H7J C:11 12 127 14 19 5 6 7 8 9:1	1	0.542913	46.419	35.0724	329.173
6VI4_2	8 9 11 12 14 17 18 19 20 5 84 6 88 7	6H7J_1:SYM00010000 D:6H7J C:11 12 127 14 19 5 6 7 8 9:1	1	2.04265	46.6404	35.5924	328.741
6WAR_1	11 120 123 12 26 5 9	6H7J_1:SYM00010000 D:6H7J C:11 12 127 14 19 5 6 7 8 9:1	1	0.98097	46.4894	35.2495	328.887
6WAR_3	11 120 123 12 26 5 9	6H7J_1:SYM00010000 D:6H7J C:11 12 127 14 19 5 6 7 8 9:1	1	2.67395	46.5562	35.3615	328.595
4DK3_1	14 19 26 7 8 9	6H7J_1:SYM00010000 D:6H7J C:11 12 127 14 19 5 6 7 8 9:1	1	2.04265	46.6404	35.5924	328.741
4DK3_3	11 12 120 13 127 14 19 26 5 6 7 8 9	6H7J_1:SYM00010000 D:6H7J C:11 12 127 14 19 5 6 7 8 9:1	1	0.913214	46.8187	35.8808	328.795
4KDT_1	11 12 13 123 15 20 21 27 4 5 6 7 8 9	6H7J_1:SYM00010000 D:6H7J C:11 12 127 14 19 5 6 7 8 9:1	1	0.396681	46.4186	35.0014	329.667
4KDT_2	12 13 14 16 21 22 28 4 5 6 7 8 9 11	6H7J_1:SYM00010000 D:6H7J C:11 12 127 14 19 5 6 7 8 9:1	1	12.2789	48.8289	17.3522	327.62
6GK4_1	11 12 13 14 19 5 6 7 8 9	6H7J_1:SYM00010000 D:6H7J C:11 12 127 14 19 5 6 7 8 9:1	1	4.46916	56.3611	19.3961	323.962
6GK4_2	11 12 13 14 19 5 6 7 8 9	6H7J_1:SYM00010000 D:6H7J C:11 12 127 14 19 5 6 7 8 9:1	1	22.7599	48.919	39.266	340.701
6ITQ_2	11 12 24 5 7 8 9	6H7J_1:SYM00010000 D:6H7J C:11 12 127 14 19 5 6 7 8 9:1	1	22.7599	48.919	39.266	340.701
6ITQ_3	11 12 24 5 7 8 9	6H7J_1:SYM00010000 D:6H7J C:11 12 127 14 19 5 6 7 8 9:1	1	0.531856	48.919	39.266	340.701
2X89_1	118 120 123 44 47 50 103	5BOP_1:SYM00-10000 A:5BOP C:120 121 44 46 47 101 103:2	2	9.23361	48.919	39.266	340.701
2X89_2	118 120 44 47 50 103	5BOP_1:SYM00-10000 A:5BOP C:120 121 44 46 47 101 103:2	2	none	46.3314	34.8477	333.377
4GRW_1	120 121 123 125 44 46 47 101 103	5BOP_1:SYM00-10000 A:5BOP C:120 121 44 46 47 101 103:2	2	9.28541	49.5142	15.9792	328.84
4GRW_2	120 121 123 125 44 46 47 101 103	5BOP_1:SYM00-10000 A:5BOP C:120 121 44 46 47 101 103:2	2	4.23136	44.5233	26.6376	333.459
5BOP_1	120 121 44 46 47 101 103	5BOP_1:SYM00-10000 A:5BOP C:120 121 44 46 47 101 103:2	2	4.23136	44.5233	26.6376	333.459
5BOP_2	120 121 44 46 47 101 103	5BOP_1:SYM00-10000 A:5BOP C:120 121 44 46 47 101 103:2	2	1.31841	58.5696	18.8044	322.812
5O8F_1	118 120 123 125 44 45 46 47 48 50 99 101 103	5BOP_1:SYM00-10000 A:5BOP C:120 121 44 46 47 101 103:2	2	1.31841	58.5696	18.8044	322.812
5O8F_2	118 120 123 125 44 45 46 47 48 50 99 101 103	5BOP_1:SYM00-10000 A:5BOP C:120 121 44 46 47 101 103:2	2	11.1694	41.5272	27.4165	329.877
5O8F_3	118 120 125 44 45 46 47 48 50 101 103	5BOP_1:SYM00-10000 A:5BOP C:120 121 44 46 47 101 103:2	2	11.0534	50.1692	15.7729	313.055
5O8F_4	118 120 125 44 45 46 47 48 50 101 103	5BOP_1:SYM00-10000 A:5BOP C:120 121 44 46 47 101 103:2	2	11.0534	50.1692	15.7729	313.055
5O8F_5	118 120 125 44 46 47 48 50 101 103	5BOP_1:SYM00-10000 A:5BOP C:120 121 44 46 47 101 103:2	2	7.24617	57.652	17.0939	322.461
5OCL_1	120 121 123 44 46 47 48 49 103	5BOP_1:SYM00-10000 A:5BOP C:120 121 44 46 47 101 103:2	2	1.31841	58.5696	18.8044	322.812
5OCL_2	120 121 123 44 46 47 48 49 103	5BOP_1:SYM00-10000 A:5BOP C:120 121 44 46 47 101 103:2	2	none	39.0877	14.7639	321.738
6DBE_1	120 121 122 125 45 47 48 51 102 104	5BOP_1:SYM00-10000 A:5BOP C:120 121 44 46 47 101 103:2	2	11.1694	41.5272	27.4165	329.877
6DBE_2	120 121 122 125 45 47 48 51 102 104	5BOP_1:SYM00-10000 A:5BOP C:120 121 44 46 47 101 103:2	2	3.12817	46.1766	32.4116	322.529
6GKD_1	120 121 123 46 47 101 103	5BOP_1:SYM00-10000 A:5BOP C:120 121 44 46 47 101 103:2	2	3.12817	46.1766	32.4116	322.529
6GKD_2	120 121 123 46 47 101 103	5BOP_1:SYM00-10000 A:5BOP C:120 121 44 46 47 101 103:2	2	2.33715	48.7163	15.781	327.753
6HD8_1	118 119 120 44 48 49	5BOP_1:SYM00-10000 A:5BOP C:120 121 44 46 47 101 103:2	2	none	53.7228	25.0138	320.242
6HD9_1	118 119 120 44 48 49 4	5BOP_1:SYM00-10000 A:5BOP C:120 121 44 46 47 101 103:2	2	none	45.5247	34.105	335.311
6HDB_2	118 119 120 44 48 49	5BOP_1:SYM00-10000 A:5BOP C:120 121 44 46 47 101 103:2	2	13.8735	46.2532	26.6463	334.835
6N50_1	115 118 44 45 46 47 101	5BOP_1:SYM00-10000 A:5BOP C:120 121 44 46 47 101 103:2	2	none	47.6357	22.9254	313.253
3DWT_1	107 108 111B 113 114 115 116	3DWT_9:3DWT C:3DWT B:108 109 110 111B 113 114 115 116:3	3	19.2629	46.7999	26.2041	334.98
3DWT_3	108 109 110 111B 113 114 116 36	3DWT_9:3DWT C:3DWT B:108 109 110 111B 113 114 115 116:3	3	none	46.828	20.6615	313.657
3DWT_4	108 109 110 111B 113 114 116	3DWT_9:3DWT C:3DWT B:108 109 110 111B 113 114 115 116:3	3	13.2421	46.2447	26.8362	334.726
3DWT_5	108 109 110 111B 113 114 115 116 36	3DWT_9:3DWT C:3DWT B:108 109 110 111B 113 114 115 116:3	3	16.168	46.4456	27.546	335.296
3DWT_6	107 108 111B 113 114 116	3DWT_9:3DWT C:3DWT B:108 109 110 111B 113 114 115 116:3	3	1.49264	42.7304	28.2638	331.789
3DWT_7	107 108 111B 113 114 116	3DWT_9:3DWT C:3DWT B:108 109 110 111B 113 114 115 116:3	3	1.49264	42.7304	28.2638	331.789
3DWT_8	107 108 111B 113 114 115 116	3DWT_9:3DWT C:3DWT B:108 109 110 111B 113 114 115 116:3	3	1.52909	42.9949	28.6283	332.375
3DWT_9	108 109 110 111B 113 114 115 116	3DWT_9:3DWT C:3DWT B:108 109 110 111B 113 114 115 116:3	3	1.52909	42.9949	28.6283	332.375
3EAK_1	18 20 62 74 77 78 79 80 81 82 83 88 90 92	5VL2_11:5VL2 A:5VL2 C:18 20 62 74 80 81 82 83 88 90 92:4	4	1.52909	42.9949	28.6283	332.375
3EAK_2	18 20 62 74 77 78 79 80 81 82 83 88 90 92	5VL2_11:5VL2 A:5VL2 C:18 20 62 74 80 81 82 83 88 90 92:4	4	1.52909	42.9949	28.6283	332.375
3K1K_2	18 62 63 74 77 79 80 81 82 83 90 92	5VL2_11:5VL2 A:5VL2 C:18 20 62 74 80 81 82 83 88 90 92:4	4	1.49264	42.7304	28.2638	331.789
3K1K_3	18 59 62 63 74 77 79 80 81 82 83 90 92	5VL2_11:5VL2 A:5VL2 C:18 20 62 74 80 81 82 83 88 90 92:4	4	1.49264	42.7304	28.2638	331.789
3OGO_1	18 77 79 80 81 82 83 88 90 92	5VL2_11:5VL2 A:5VL2 C:18 20 62 74 80 81 82 83 88 90 92:4	4	4.86893	42.2609	27.5092	331.206
3OGO_2	18 20 77 79 80 81 82 83 88 90 92	5VL2_11:5VL2 A:5VL2 C:18 20 62 74 80 81 82 83 88 90 92:4	4	4.86893	42.2609	27.5092	331.206
3OGO_3	18 77 79 80 81 82 83 88 90 92	5VL2_11:5VL2 A:5VL2 C:18 20 62 74 80 81 82 83 88 90 92:4	4	1.49264	42.7304	28.2638	331.789
3OGO_4	18 20 77 79 80 81 82 83 88 90 92	5VL2_11:5VL2 A:5VL2 C:18 20 62 74 80 81 82 83 88 90 92:4	4	1.49264	42.7304	28.2638	331.789
5E03_1	18 20 77 78 79 80 81 82 90 92 93	5VL2_11:5VL2 A:5VL2 C:18 20 62 74 80 81 82 83 88 90 92:4	4	0.925944	52.9409	23.9497	317.704
5G5R_1	18 20 63 74 77 78 79 80 81 82 83 90 92	5VL2_11:5VL2 A:5VL2 C:18 20 62 74 80 81 82 83 88 90 92:4	4	0.925944	52.9409	23.9497	317.704
5G5X_1	18 20 77 79 80 81 82 83 88 90 92	5VL2_11:5VL2 A:5VL2 C:18 20 62 74 80 81 82 83 88 90 92:4	4	0.925944	52.9409	23.9497	317.704
5VL2_1	18 20 62 74 80 81 82 83 90 92	5VL2_11:5VL2 A:5VL2 C:18 20 62 74 80 81 82 83 88 90 92:4	4	1.75421	52.7493	24.4378	317.121
5VL2_4	18 20 62 74 80 81 82 90 92	5VL2_11:5VL2 A:5VL2 C:18 20 62 74 80 81 82 83 88 90 92:4	4	0.245619	53.0624	23.5184	316.786
5VL2_5	18 20 74 80 81 82 83 90 92	5VL2_11:5VL2 A:5VL2 C:18 20 62 74 80 81 82 83 88 90 92:4	4	0.925944	52.9409	23.9497	317.704
5VL2_6	18 80 81 82 83 90 92	5VL2_11:5VL2 A:5VL2 C:18 20 62 74 80 81 82 83 88 90 92:4	4	2.9195	52.7774	25.124	317.67
5VL2_7	18 20 80 81 82 83 88 90 92	5VL2_11:5VL2 A:5VL2 C:18 20 62 74 80 81 82 83 88 90 92:4	4	3.79249	52.7801	25.0993	317.119
5VL2_9	18 20 80 81 82 83 90 92	5VL2_11:5VL2 A:5VL2 C:18 20 62 74 80 81 82 83 88 90 92:4	4	8.59629	44.7112	28.3111	335.1
5VL2_11	18 20 62 74 80 81 82 83 88 90 92	5VL2_11:5VL2 A:5VL2 C:18 20 62 74 80 81 82 83 88 90 92:4	4	8.59629	44.7112	28.3111	335.1
5VL2_12	18 20 80 81 82 83 90 92	5VL2_11:5VL2 A:5VL2 C:18 20 62 74 80 81 82 83 88 90 92:4	4	61.9271	39.8029	25.1021	326.148
5VNV_1	19 21 64 65 76 77 78 80 82 83 84 85 86 87 91 93 95	5VL2_11:5VL2 A:5VL2 C:18 20 62 74 80 81 82 83 88 90 92:4	4	19.9529	48.919	39.266	340.701
6C9W_1	17 18 20 62 63 74 77 78 79 80 81 82 83 84 88 90 92	5VL2_11:5VL2 A:5VL2 C:18 20 62 74 80 81 82 83 88 90 92:4	4	22.7599	48.919	39.266	340.701
6DBE_3	20 64 75 76 78 80 81 82 83 84 85 91 93	5VL2_11:5VL2 A:5VL2 C:18 20 62 74 80 81 82 83 88 90 92:4	4	9.23361	48.919	39.266	340.701
6U51_1	18 20 59 65 72 74 76 77 79 80 84 90 92	5VL2_11:5VL2 A:5VL2 C:18 20 62 74 80 81 82 83 88 90 92:4	4	2.49677	48.919	39.266	340.701
4DK3_4	20 59 62 63 74 77 79 80 81 92	5VL2_11:5VL2 A:5VL2 C:18 20 62 74 80 81 82 83 88 90 92:4	4	17.5845	48.919	39.266	340.701
5E03_1	18 20 77 78 79 80 81 82 90 92 93	5VL2_11:5VL2 A:5VL2 C:18 20 62 74 80 81 82 83 88 90 92:4	4	10.9705	48.919	39.266	340.701
6GJQ_1	18 20 77 78 79 80 81 82 83 88 90 92	5VL2_11:5VL2 A:5VL2 C:18 20 62 74 80 81 82 83 88 90 92:4	4	9.23361	48.919	39.266	340.701
6GJQ_2	18 20 77 78 79 80 81 82 83 90 92	5VL2_11:5VL2 A:5VL2 C:18 20 62 74 80 81 82 83 88 90 92:4	4	15.1283	48.919	39.266	340.701
6GJQ_3	18 20 77 78 79 80 81 82 83 90 92	5VL2_11:5VL2 A:5VL2 C:18 20 62 74 80 81 82 83 88 90 92:4	4	1.00554	48.919	39.266	340.701
6GJQ_4	18 20 77 78 79 80 81 82 83 88 90 92	5VL2_11:5VL2 A:5VL2 C:18 20 62 74 80 81 82 83 88 90 92:4	4	13.0757	48.919	39.266	340.701
6HHU_1	14 16 17 18 20 59 63 74 77 78 79 80 81 82 83 88 90 92	5VL2_11:5VL2 A:5VL2 C:18 20 62 74 80 81 82 83 88 90 92:4	4	15.1283	48.919	39.266	340.701
6ITQ_1	18 20 62 63 74 75 77 78 79 80 81 82 83 90 92	5VL2_11:5VL2 A:5VL2 C:18 20 62 74 80 81 82 83 88 90 92:4	4	10.9705	48.919	39.266	340.701
6ITQ_4	18 63 74 77 78 79 80 81 82 83 90 92	5VL2_11:5VL2 A:5VL2 C:18 20 62 74 80 81 82 83 88 90 92:4	4	none	58.0001	11.9481	315.809
6ITQ_5	18 20 62 63 74 75 77 78 79 80 81 82 83 90 92	5VL2_11:5VL2 A:5VL2 C:18 20 62 74 80 81 82 83 88 90 92:4	4	none	58.0001	11.9481	315.809
6ITQ_6	18 63 74 77 78 79 80 81 82 83 90 92	5VL2_11:5VL2 A:5VL2 C:18 20 62 74 80 81 82 83 88 90 92:4	4	4.65466	48.919	39.266	340.701
3EZJ_1	56 59 63 64 65 66 67 69 72	6DBD_1:6DBD C:6DBD B:63 64 65 66 67 68 69:5	5	10.9705	48.919	39.266	340.701
3EZJ_2	56 59 63 64 65 66 67 69 72	6DBD_1:6DBD C:6DBD B:63 64 65 66 67 68 69:5	5	25.4441	48.919	39.266	340.701
3EZJ_3	56 59 63 64 65 66 67 69 72	6DBD_1:6DBD C:6DBD B:63 64 65 66 67 68 69:5	5	7.02409	44.8135	27.4539	333.993
3EZJ_4	56 59 63 64 65 66 67 69 72	6DBD_1:6DBD C:6DBD B:63 64 65 66 67 68 69:5	5	5.50071	48.3638	35.5509	330.963
5FWO_2	112B 63 64 65 66 67 68	6DBD_1:6DBD C:6DBD B:63 64 65 66 67 68 69:5	5	7.02409	44.8135	27.4539	333.993
5VNV_2	40 59 63 66 67 68 71 75	6DBD_1:6DBD C:6DBD B:63 64 65 66 67 68 69:5	5	none	40.851	23.6667	323.155
6DBD_1	63 64 65 66 67 68 69	6DBD_1:6DBD C:6DBD B:63 64 65 66 67 68 69:5	5	9.92476	50.3738	22.4652	317.101
6DBD_2	63 64 65 66 67 68 69	6DBD_1:6DBD C:6DBD B:63 64 65 66 67 68 69:5	5	12.8551	52.0362	18.2929	329.312
6DBD_6	59 63 64 65 67 68 69	6DBD_1:6DBD C:6DBD B:63 64 65 66 67 68 69:5	5	none	51.7545	20.3387	331.202
6DBD_7	63 64 65 66 67 68 69	6DBD_1:6DBD C:6DBD B:63 64 65 66 67 68 69:5	5	11.1736	41.2194	27.258	330.434
6HD8_2	52 64 65 66 67 68 69 72	6DBD_1:6DBD C:6DBD B:63 64 65 66 67 68 69:5	5	11.1736	41.2194	27.258	330.434
6HD9_2	52 64 65 66 67 68 69 72	6DBD_1:6DBD C:6DBD B:63 64 65 66 67 68 69:5	5	7.91017	45.5018	28.0668	331.705
6HDA_2	52 64 65 66 67 68 69 72	6DBD_1:6DBD C:6DBD B:63 64 65 66 67 68 69:5	5	none	60.1207	24.6155	325.133
6HDB_1	52 64 65 66 67 68 69	6DBD_1:6DBD C:6DBD B:63 64 65 66 67 68 69:5	5	11.4941	41.7581	26.7695	329.878
6HDC_1	52 64 65 66 67 68 69 72	6DBD_1:6DBD C:6DBD B:63 64 65 66 67 68 69:5	5	28.6905	41.6307	27.1299	329.017
6ITP_1	111A 111B 112B 49 68 69 72 74 97	6DBD_1:6DBD C:6DBD B:63 64 65 66 67 68 69:5	5	14.6106	43.5864	24.8191	331.743
6ITP_3	111A 111B 112B 49 68 69 72 74 97	6DBD_1:6DBD C:6DBD B:63 64 65 66 67 68 69:5	5	14.6106	43.5864	24.8191	331.743
5NM0_1	110 37 38 39 53 58 59 108 109	5NML_4:SYM0100-101 C:5NML D:108 113 115 36 37 38 52 57 59 66 67:6	6	49.9616	39.8169	27.182	326.786
5NM0_3	110 37 38 39 53 58 59 65 108 109	5NML_4:SYM0100-101 C:5NML D:108 113 115 36 37 38 52 57 59 66 67:6	6	none	38.2536	22.8969	322.485
5NML_2	113 115 36 37 38 52 57 58 59 64 66 67 108	5NML_4:SYM0100-101 C:5NML D:108 113 115 36 37 38 52 57 59 66 67:6	6	49.9616	39.8169	27.182	326.786
5NML_3	108 112 114 36 37 38 52 57 59 64 68 107	5NML_4:SYM0100-101 C:5NML D:108 113 115 36 37 38 52 57 59 66 67:6	6	none	38.2536	22.8969	322.485
5NML_4	108 113 115 36 37 38 52 57 59 66 67	5NML_4:SYM0100-101 C:5NML D:108 113 115 36 37 38 52 57 59 66 67:6	6	18.7493	41.8557	25.0072	330.664
5NML_5	36 37 38 57 64 107	5NML_4:SYM0100-101 C:5NML D:108 113 115 36 37 38 52 57 59 66 67:6	6	none	52.8627	29.8995	315.67
5NML_6	108 112 114 36 37 38 52 57 59 64 68 69 107	5NML_4:SYM0100-101 C:5NML D:108 113 115 36 37 38 52 57 59 66 67:6	6	10.647	41.9656	27.6118	330.296
5NML_7	108 112 114 36 37 38 52 57 66 68 107	5NML_4:SYM0100-101 C:5NML D:108 113 115 36 37 38 52 57 59 66 67:6	6	14.5372	52.0998	14.5673	327.344
5NML_8	108 112 114 36 37 38 52 57 58 66 68 69 107	5NML_4:SYM0100-101 C:5NML D:108 113 115 36 37 38 52 57 59 66 67:6	6	23.682	41.96	25.9459	329
5NML_9	36 37 38 57 64 107	5NML_4:SYM0100-101 C:5NML D:108 113 115 36 37 38 52 57 59 66 67:6	6	19.6922	42.5493	25.6422	329.562
5NML_10	112 36 37 38 52 57 59 64 66 68 69 107	5NML_4:SYM0100-101 C:5NML D:108 113 115 36 37 38 52 57 59 66 67:6	6	none	40.8471	26.522	317.043
5NML_13	112 36 37 38 52 57 66 68 69 107	5NML_4:SYM0100-101 C:5NML D:108 113 115 36 37 38 52 57 59 66 67:6	6	none	40.8471	26.522	317.043
6DBD_4	110 115 116 37 38 57 59 107 109	5NML_4:SYM0100-101 C:5NML D:108 113 115 36 37 38 52 57 59 66 67:6	6	6.43537	49.7156	18.2307	330.326
6DBD_5	110 115 116 37 38 57 59 107 109	5NML_4:SYM0100-101 C:5NML D:108 113 115 36 37 38 52 57 59 66 67:6	6	0.83759	48.3361	16.3858	328.964
5NML_11	123 125 126 127 128 15 46 96 99 101	5VM4_14:SYM0300-100 G:5VM4 H:11 123 124 125 12 127 13 45 46 48 99 100:7	7	0.744392	48.5035	16.2825	329.084
5NML_12	123 125 126 127 128 12 15 46 96 99 101	5VM4_14:SYM0300-100 G:5VM4 H:11 123 124 125 12 127 13 45 46 48 99 100:7	7	0.744392	48.5035	16.2825	329.084
5OCL_3	123 125 126 127 128 12 14 15 46 96 99 100 101	5VM4_14:SYM0300-100 G:5VM4 H:11 123 124 125 12 127 13 45 46 48 99 100:7	7	0.83759	48.3361	16.3858	328.964
5VM4_1	11 123 124 125 12 127 45 46 48 99 100 101	5VM4_14:SYM0300-100 G:5VM4 H:11 123 124 125 12 127 13 45 46 48 99 100:7	7	none	39.8383	23.2307	314.76
5VM4_2	11 123 125 12 127 13 45 46 47 48 99 100	5VM4_14:SYM0300-100 G:5VM4 H:11 123 124 125 12 127 13 45 46 48 99 100:7	7	1.5704	42.4492	27.6914	331.897
5VM4_3	11 123 124 125 12 127 13 45 46 47 48 99 100 101	5VM4_14:SYM0300-100 G:5VM4 H:11 123 124 125 12 127 13 45 46 48 99 100:7	7	1.5704	42.4492	27.6914	331.897
5VM4_5	11 123 125 12 127 45 46 48 99 100 101	5VM4_14:SYM0300-100 G:5VM4 H:11 123 124 125 12 127 13 45 46 48 99 100:7	7	5.15165	44.1319	33.2237	322.413
5VM4_7	11 123 124 125 12 127 45 46 48 99 100 101	5VM4_14:SYM0300-100 G:5VM4 H:11 123 124 125 12 127 13 45 46 48 99 100:7	7	5.15165	44.1319	33.2237	322.413
5VM4_8	11 123 125 12 127 13 45 46 48 99 100 101	5VM4_14:SYM0300-100 G:5VM4 H:11 123 124 125 12 127 13 45 46 48 99 100:7	7	12.7569	45.6573	31.6715	318.277
5VM4_9	11 123 125 12 127 45 46 48 99 100	5VM4_14:SYM0300-100 G:5VM4 H:11 123 124 125 12 127 13 45 46 48 99 100:7	7	4.6013	58.735	21.637	323.321
5VM4_10	11 123 124 125 12 127 45 46 48 99 100	5VM4_14:SYM0300-100 G:5VM4 H:11 123 124 125 12 127 13 45 46 48 99 100:7	7	19.2019	44.6924	30.1714	318.258
5VM4_11	11 123 124 125 12 127 13 45 46 47 48 99 100 101	5VM4_14:SYM0300-100 G:5VM4 H:11 123 124 125 12 127 13 45 46 48 99 100:7	7	4.6013	58.735	21.637	323.321
5VM4_12	11 123 125 12 127 45 46 48 99 100	5VM4_14:SYM0300-100 G:5VM4 H:11 123 124 125 12 127 13 45 46 48 99 100:7	7	none	44.4581	30.3137	317.791
5VM4_13	11 123 125 12 127 13 45 46 47 48 99 100	5VM4_14:SYM0300-100 G:5VM4 H:11 123 124 125 12 127 13 45 46 48 99 100:7	7	4.6013	58.735	21.637	323.321
5VM4_14	11 123 124 125 12 127 13 45 46 48 99 100	5VM4_14:SYM0300-100 G:5VM4 H:11 123 124 125 12 127 13 45 46 48 99 100:7	7	3.33834	58.4446	21.3421	322.493
6QGY_2	123 124 125 126 127 128 15 45 46 96 97 99 100 101	5VM4_14:SYM0300-100 G:5VM4 H:11 123 124 125 12 127 13 45 46 48 99 100:7	7	12.7569	45.6573	31.6715	318.277
5WB1_1	128 128 128 128 128 128 128	5WB2_1:SYM02000000 A:5WB2 A:128 128 128 128 128 128 128 128 128 128 128 128 128 128:8	8	4.6013	58.735	21.637	323.321
5WB1_2	128 128 128 128 128 128 128	5WB2_1:SYM02000000 A:5WB2 A:128 128 128 128 128 128 128 128 128 128 128 128 128 128:8	8	none	50.7513	31.6826	317.223
5WB2_1	128 128 128 128 128 128 128 128 128 128 128 128 128 128	5WB2_1:SYM02000000 A:5WB2 A:128 128 128 128 128 128 128 128 128 128 128 128 128 128:8	8	none	50.7513	31.6826	317.223
5WB2_2	128 128 128 128 128 128 128 128 128 128	5WB2_1:SYM02000000 A:5WB2 A:128 128 128 128 128 128 128 128 128 128 128 128 128 128:8	8	19.0106	50.0233	18.216	330.123
6QD6_1	128 128 128 128 128 128 128 128 128 128 128 128 128 128 128 128 128 128 128 128 128 128 128	5WB2_1:SYM02000000 A:5WB2 A:128 128 128 128 128 128 128 128 128 128 128 128 128 128:8	8	none	51.474	15.5653	325.455
6QD6_2	128 128 128 128 128 128 128	5WB2_1:SYM02000000 A:5WB2 A:128 128 128 128 128 128 128 128 128 128 128 128 128 128:8	8	19.6507	58.3403	23.8996	321.604
6QD6_3	128 128 128 128 128 128 128 128 128 128	5WB2_1:SYM02000000 A:5WB2 A:128 128 128 128 128 128 128 128 128 128 128 128 128 128:8	8	none	44.3881	12.1893	314.066
6QD6_4	128 128 128 128 128 128 128 128 128 128 128 128 128 128 128 128 128 128	5WB2_1:SYM02000000 A:5WB2 A:128 128 128 128 128 128 128 128 128 128 128 128 128 128:8	8	19.6507	58.3403	23.8996	321.604
6QD6_5	128 128 128 128 128 128 128 128	5WB2_1:SYM02000000 A:5WB2 A:128 128 128 128 128 128 128 128 128 128 128 128 128 128:8	8	none	44.3881	12.1893	314.066
6QD6_6	128 128 128 128 128 128 128 128 128 128 128 128 128 128 128 128 128 128 128 128 128	5WB2_1:SYM02000000 A:5WB2 A:128 128 128 128 128 128 128 128 128 128 128 128 128 128:8	8	6.19526	50.8426	16.0175	328.705
6QD6_7	128 128 128 128 128 128 128 128 128 128	5WB2_1:SYM02000000 A:5WB2 A:128 128 128 128 128 128 128 128 128 128 128 128 128 128:8	8	28.4388	40.4334	25.6434	329.11
6QD6_8	128 128 128 128 128 128 128 128 128 128 128 128 128 128 128 128 128 128 128 128 128 128	5WB2_1:SYM02000000 A:5WB2 A:128 128 128 128 128 128 128 128 128 128 128 128 128 128:8	8	28.4388	40.4334	25.6434	329.11
6QD6_9	128 128 128 128 128 128 128 128 128 128 128 128 128 128 128 128 128	5WB2_1:SYM02000000 A:5WB2 A:128 128 128 128 128 128 128 128 128 128 128 128 128 128:8	8	1.68461	50.3075	15.7243	328.428
6QD6_10	128 128 128 128 128 128 128 128 128	5WB2_1:SYM02000000 A:5WB2 A:128 128 128 128 128 128 128 128 128 128 128 128 128 128:8	8	6.19526	50.8426	16.0175	328.705
6QD6_11	128 128 128 128 128 128 128 128 128 128 128 128 128 128 128 128 128 128 128 128 128 128	5WB2_1:SYM02000000 A:5WB2 A:128 128 128 128 128 128 128 128 128 128 128 128 128 128:8	8	1.68461	50.3075	15.7243	328.428
6QD6_12	128 128 128 128 128 128 128 128 128 128 128 128 128 128 128 128 128 128 128 128 128	5WB2_1:SYM02000000 A:5WB2 A:128 128 128 128 128 128 128 128 128 128 128 128 128 128:8	8	6.17997	52.8489	21.3302	317.878
6QD6_15	128 128 128 128 128 128 128 128 128 128 128 128 128 128 128 128 128 128 128	5WB2_1:SYM02000000 A:5WB2 A:128 128 128 128 128 128 128 128 128 128 128 128 128 128:8	8	none	37.9522	21.3461	317.632
6QD6_16	128 128 128 128 128 128 128 128 128 128 128 128 128 128 128 128 128 128 128 128 128	5WB2_1:SYM02000000 A:5WB2 A:128 128 128 128 128 128 128 128 128 128 128 128 128 128:8	8	none	37.9522	21.3461	317.632
6QD6_17	128 128 128 128 128 128 128 128 128 128 128 128 128 128 128 128 128 128 128 128 128 128 128 128	5WB2_1:SYM02000000 A:5WB2 A:128 128 128 128 128 128 128 128 128 128 128 128 128 128:8	8	none	48.498	31.8945	316.13
				5.80053	47.3494	33.6436	319.691
